# STRATA: Spatial Regulon Field Theory Reveals Coupling Architecture of Human Skin and Its Homogenization in Melanoma

**DOI:** 10.64898/2026.02.24.707661

**Authors:** Jeng-Wei Tjiu

## Abstract

Spatial transcriptomics captures gene expression in tissue context, yet current analyses reduce continuous regulatory landscapes to discrete cell clusters, discarding the geometry of intercellular regulation. Here we introduce STRATA (Spatial Transcription-factor Regulatory Architecture of Tissue Analysis), a differential-geometric framework that constructs continuous regulon activity fields from transcript coordinates, computes their coupling tensor to quantify local co-regulation between transcription factor programs, and derives a Regulon Stability Index from the Jacobian singular value decomposition. Applied to Xenium in situ data from human skin melanoma (382 genes, 13.7 million transcripts), STRATA identifies coupling phase boundaries — positions where the regulatory logic of tissue changes — that track histological tissue architecture (Pearson r = 0.32 with the dermal–epidermal junction marker KRT-diff, r = 0.51 with maximum principal stretch σ_1_; P < 10^−10^). Within-tissue comparison reveals that the melanoma microenvironment does not abolish regulon coupling but homogenizes it: coupling variance decreases 28% and phase boundary intensity drops 18% relative to the epidermal zone. STRATA transforms spatial transcriptomics from cell cataloguing to continuous field analysis of regulatory tissue architecture.
