## Supplemental Table 1 for "STRATA: Spatial Regulon Field Theory Reveals Coupling Architecture of Human Skin and Its Homogenization in Melanoma"

### Sheet: Regulon Target Genes
Regulon	Target Gene	Weight	In Xenium Panel	Notes
STAT3	SOCS3	1	No	JAK-STAT canonical target
STAT3	BCL2L1	0.9	No	Anti-apoptotic
STAT3	MYC	0.85	Yes	Proliferation
STAT3	JUNB	0.7	No	AP-1 component
STAT3	VEGFA	0.7	Yes	Angiogenesis
STAT3	MCL1	0.85	No	Anti-apoptotic
NF-kB	NFKBIA	1	No	IκBα, negative feedback
NF-kB	TNFAIP3	0.95	No	A20, deubiquitinase
NF-kB	CXCL8	0.9	No	IL-8, neutrophil chemokine
NF-kB	IL1B	0.9	No	Pro-inflammatory cytokine
NF-kB	CCL2	0.85	Yes	MCP-1, monocyte chemokine
NF-kB	ICAM1	0.8	Yes	Adhesion molecule
IRF7	ISG15	1	Yes	Canonical ISG, high dynamic range
IRF7	MX1	0.95	No	Antiviral GTPase
IRF7	IFIT1	0.9	No	IFN-induced protein
IRF7	IFI44L	0.85	No	IFN-induced protein
IRF7	OAS1	0.85	No	2'-5' oligoadenylate synthetase
IRF7	IFI6	0.8	No	Mitochondrial antiapoptotic
IRF7	BST2	0.75	No	Tetherin
KRT-diff	KRT14	-1	Yes	Basal keratin (negative weight)
KRT-diff	KRT5	-0.9	No	Basal keratin (negative weight)
KRT-diff	KRT10	1	Yes	Suprabasal keratin
KRT-diff	KRT1	0.9	Yes	Suprabasal keratin
KRT-diff	FLG	0.8	No	Filaggrin, granular layer
KRT-diff	LOR	0.7	No	Loricrin, cornified envelope
TRM	CD69	1	Yes	Tissue retention marker
TRM	ITGAE	1	Yes	CD103, integrin αE
TRM	ZNF683	0.9	No	Hobit, TRM TF
TRM	CD8A	0.7	Yes	CD8+ T cell marker
TRM	CD8B	0.7	Yes	CD8+ T cell marker
TRM	GZMB	0.6	No	Granzyme B, cytotoxic
TOTAL	31 unique target genes		12 available (39%)
